# HIF1α-AS1 is a DNA:DNA:RNA triplex-forming lncRNA interacting with the HUSH complex

**DOI:** 10.1101/2021.10.11.463905

**Authors:** Matthias S. Leisegang, Jasleen Kaur Bains, Sandra Seredinski, James A. Oo, Nina M. Krause, Chao-Chung Kuo, Stefan Günther, Nevcin Sentürk Cetin, Timothy Warwick, Can Cao, Frederike Boos, Judit Izquierdo Ponce, Rebecca Bednarz, Chanil Valasarajan, Dominik Fuhrmann, Jens Preussner, Mario Looso, Soni S. Pullamsetti, Marcel H. Schulz, Flávia Rezende, Ralf Gilsbach, Beatrice Pflüger-Müller, Ilka Wittig, Ingrid Grummt, Teodora Ribarska, Ivan G. Costa, Harald Schwalbe, Ralf P. Brandes

## Abstract

DNA:DNA:RNA triplexes that are formed through Hoogsteen base-pairing have been observed *in vitro*, but the extent to which these interactions occur in cells and how they impact cellular functions remains elusive. Using a combination of bioinformatic techniques, RNA/DNA pulldown and biophysical studies, we set out to identify functionally important DNA:DNA:RNA triplex-forming long non-coding RNAs (lncRNA) in human endothelial cells. The lncRNA HIF1α-AS1 was retrieved as a top hit. Endogenous HIF1α-AS1 reduced the expression of numerous genes, including EPH Receptor A2 and Adrenomedullin through DNA:DNA:RNA triplex formation by acting as an adapter for the repressive human silencing hub complex (HUSH). Moreover, the oxygen-sensitive HIF1α-AS1 was down-regulated in pulmonary hypertension and loss-of-function approaches not only resulted in gene de-repression but also enhanced angiogenic capacity. As exemplified here with HIF1α-AS1, DNA:DNA:RNA triplex formation is a functionally important mechanism of trans-acting gene expression control.
