## Supplementary material for "HIF1α-AS1 is a DNA:DNA:RNA triplex-forming lncRNA interacting with the HUSH complex": Sup. Table 3

### Sheet: Sup. Table 3
Sup. Table 3: List of TTS for TFR1
Associated Gene	TargetRegion	No. of TTS	TTS coverage
MIDN	chr19:1248199-1255919	185	0.1
EPHA2;RP11-276H7.2	chr1:16477700-16482388	114	0.12
YWHAZ	chr8:101962631-101965154	98	0.15
AC006486.9;ERF	chr19:42756762-42759307	96	0.2
RP11-133O22.6;UBE2R2	chr9:33816591-33817786	90	0.25
PIM3;miR-6821	chr22:50353432-50360133	75	0.06
THBS1	chr15:39872759-39875007	64	0.13
CSRNP1;RP11-331G2.7;RP11-331G2.8	chr3:39192012-39195398	60	0.13
ADM	chr11:10326217-10327743	45	0.11
HIF1A-AS1,HIF1A	chr14:62161867-62162508	38	0.13
SQSTM1	chr5:179246308-179248738	38	0.1
PLEC	chr8:145025665-145026699	37	0.07
INTS6;RP11-550E22.3	chr13:52026060-52027469	36	0.15
GATA2	chr3:128204974-128207502	36	0.09
EGR1	chr5:137799748-137803232	36	0.07
MIR22HG	chr17:1618274-1619657	35	0.13
CREBRF	chr5:172483522-172484503	35	0.17
KLF10;LOC927245	chr8:103667208-103669870	34	0.11
MKNK2	chr19:2049218-2050538	30	0.13
GDF15,MIR3189	chr19:18496944-18499711	29	0.0481
PHF15	chr5:133862517-133863198	29	0.2
GLS,AC005540.3	chr2:191745573-191746911	28	0.0493
MGAT4B;SQSTM1	chr5:179232347-179234390	28	0.07
BTG2	chr1:203274585-203276521	27	0.09
EPHA2	chr1:16470280-16472363	25	0.05
MLF2	chr12:6861862-6862934	25	0.1
ADRB2;SH3TC2	chr5:148205764-148206226	25	0.13
TTYH3	chr7:2672683-2673915	25	0.12
DUSP4	chr8:29206837-29208764	25	0.1
NR2F2	chr15:96876613-96877845	24	0.09
POLR2H	chr3:184079629-184081528	24	0.1
JUN	chr1:59247865-59250001	23	0.08
IER5	chr1:181057847-181059221	20	0.0466
POLR2L,TSPAN4	chr11:842075-845608	20	0.06
RGS3	chr9:116357107-116357504	20	0.11
CCNG2	chr4:78078726-78079560	19	0.09
DUSP1,RP11-779O18.3	chr5:172197050-172198326	19	0.09
CTGF,RP11-69I8.3	chr6:132271017-132272665	19	0.05
LYPD1	chr2:133427564-133428521	18	0.12
MMP16,RP11-586K2.1	chr8:89339652-89340221	14	0.08
COL27A1	chr9:116918938-116919662	14	0.15
CAPZB	chr1:19811402-19811842	13	0.15
B2M;PATL2	chr15:45003512-45004354	13	0.15
LNCTAM34A,MIR34AHG;RP3-510D11.2	chr1:9242207-9243467	12	0.08
GADD45B	chr19:2476432-2477419	12	0.07
TRIM62	chr1:33646413-33647260	11	0.11
FAM214A	chr15:52970760-52971685	11	0.13
RNF146	chr6:127587730-127588579	11	0.08
UPP1	chr7:48128084-48129308	10	0.06
NINJ1	chr9:95895033-95896491	10	0.06
EPHA2	chr1:16459509-16460427	9	0.07
DRAM1	chr12:102270756-102271981	9	0.08
CHST2	chr3:142839128-142840919	9	0.05
KLHL9	chr9:21335196-21335527	9	0.14
GADD45A	chr1:68150859-68152502	8	0.0396
ZNF276	chr16:89788831-89789656	8	0.08
MGAT5	chr2:134877938-134878724	8	0.08
CCNL1	chr3:156877440-156877946	8	0.06
DUSP23	chr1:159750525-159751250	7	0.08
PLXNB2	chr22:50743329-50744594	7	0.0482
TNFRSF10D	chr8:23021015-23021793	7	0.07
PTDSS1	chr8:97274445-97275098	7	0.08
PTBP3;MIR3134	chr9:115095217-115096275	7	0.1
none	chr12:6289485-6289932	6	0.08
ELL2	chr5:95296844-95297627	6	0.08
TAGLN2	chr1:159894138-159895732	5	0.0414
CCND1	chr11:69458406-69459687	5	0.06
IKBIP,APAF1	chr12:99038151-99039050	5	0.05
RHOB	chr2:20646927-20648164	5	0.0412
CCNYL1	chr2:208576260-208577017	5	0.07
FBXW11	chr5:171433296-171434058	5	0.0407
TNFRSF10D	chr8:23018425-23018981	5	0.09
RFK	chr9:79008727-79009307	4	0.1
ENTPD1-AS1;CCNJ	chr10:97803206-97804199	3	0.0332
DDIT3	chr12:57913405-57914180	3	0.06
none	chr22:31030601-31031384	3	0.06
CITED2	chr6:139694764-139695627	3	0.0359
DFNB31(WHRN)	chr9:117266548-117267907	3	0.0338
NID1;AX747246	chr1:236227740-236228274	2	0.0337
VIM-AS1,VIM	chr10:17271095-17271668	2	0.05
SERPINB9	chr6:2903074-2903405	2	0.09
PPIA	chr7:44835840-44836909	2	0.029
FAM109A(PHETA1)	chr12:111806446-111806762	1	0.05
KCTD12	chr13:77459349-77460346	1	0.015
TBKBP1	chr17:45772364-45772652	1	0.05
OAZ1;SPPL2B	chr19:2271145-2271809	1	0.0226
LMF2	chr22:50945139-50945813	1	0.0223
