## Supplementary material for "HIF1α-AS1 is a DNA:DNA:RNA triplex-forming lncRNA interacting with the HUSH complex": Sup. Table 4

### Sheet: Sup. Table 4
Sup. Table 4: List of TTS for TFR2
Associated Genes	TargetRegion	No. of TTS	TTS coverage
MIDN	chr19:1248199-1255919	185	0.1
EPHA2;RP11-276H7.2	chr1:16477700-16482388	114	0.12
YWHAZ	chr8:101962631-101965154	98	0.15
AC006486.9;ERF	chr19:42756762-42759307	96	0.2
RP11-133O22.6;UBE2R2	chr9:33816591-33817786	90	0.25
PIM3;miR-6821	chr22:50353432-50360133	75	0.06
THBS1	chr15:39872759-39875007	64	0.13
CSRNP1;RP11-331G2.7;RP11-331G2.8	chr3:39192012-39195398	60	0.13
ADM	chr11:10326217-10327743	45	0.11
HIF1A-AS1,HIF1A	chr14:62161867-62162508	38	0.13
PLEC	chr8:145025665-145026699	37	0.07
INTS6;RP11-550E22.3	chr13:52026060-52027469	36	0.15
GATA2	chr3:128204974-128207502	36	0.09
EGR1	chr5:137799748-137803232	36	0.07
MIR22HG	chr17:1618274-1619657	35	0.13
KLF10;LOC927245	chr8:103667208-103669870	34	0.11
MKNK2	chr19:2049218-2050538	30	0.13
PHF15	chr5:133862517-133863198	29	0.2
GLS,AC005540.3	chr2:191745573-191746911	28	0.0493
MGAT4B;SQSTM1	chr5:179232347-179234390	28	0.07
BTG2	chr1:203274585-203276521	27	0.09
EPHA2	chr1:16470280-16472363	25	0.05
MLF2	chr12:6861862-6862934	25	0.1
ADRB2;SH3TC2	chr5:148205764-148206226	25	0.13
TTYH3	chr7:2672683-2673915	25	0.12
DUSP4	chr8:29206837-29208764	25	0.1
NR2F2	chr15:96876613-96877845	24	0.09
POLR2H	chr3:184079629-184081528	24	0.1
JUN	chr1:59247865-59250001	23	0.08
IER5	chr1:181057847-181059221	20	0.0466
POLR2L,TSPAN4	chr11:842075-845608	20	0.06
DUSP1,RP11-779O18.3	chr5:172197050-172198326	19	0.09
LYPD1	chr2:133427564-133428521	18	0.12
COL27A1	chr9:116918938-116919662	14	0.15
B2M;PATL2	chr15:45003512-45004354	13	0.15
LNCTAM34A,MIR34AHG;RP3-510D11.2	chr1:9242207-9243467	12	0.08
TRIM62	chr1:33646413-33647260	11	0.11
FAM214A	chr15:52970760-52971685	11	0.13
RNF146	chr6:127587730-127588579	11	0.08
UPP1	chr7:48128084-48129308	10	0.06
GADD45A	chr1:68150859-68152502	8	0.0396
ZNF276	chr16:89788831-89789656	8	0.08
MGAT5	chr2:134877938-134878724	8	0.08
PLXNB2	chr22:50743329-50744594	7	0.0482
AGAP3	chr7:150812923-150813258	7	0.05
TNFRSF10D	chr8:23021015-23021793	7	0.07
PTBP3;MIR3134	chr9:115095217-115096275	7	0.1
CCNG1	chr5:162864373-162865088	6	0.049
IKBIP,APAF1	chr12:99038151-99039050	5	0.05
TNFRSF10D	chr8:23018425-23018981	5	0.09
SLC2A1	chr1:43423937-43424685	4	0.0481
CITED2	chr6:139694764-139695627	3	0.0359
