## Supplementary material for "HIF1α-AS1 is a DNA:DNA:RNA triplex-forming lncRNA interacting with the HUSH complex": Sup. Table 5

### Sheet: Sup. Table 5
Sup. Table 5: List of TTS for TFR3
Associated Gene	TargetRegion	No. of TTS	TTS coverage
MIDN	chr19:1248199-1255919	185	0.1
EPHA2;RP11-276H7.2	chr1:16477700-16482388	114	0.12
YWHAZ	chr8:101962631-101965154	98	0.15
AC006486.9	chr19:42756762-42759307	96	0.2
RP11-133O22.6	chr9:33816591-33817786	90	0.25
PIM3;miR-6821	chr22:50353432-50360133	75	0.06
THBS1	chr15:39872759-39875007	64	0.13
CSRNP1;RP11-331G2.7;RP11-331G2.8	chr3:39192012-39195398	60	0.13
ADM	chr11:10326217-10327743	45	0.11
HIF1A-AS1,HIF1A	chr14:62161867-62162508	38	0.13
SQSTM1	chr5:179246308-179248738	38	0.1
PLEC	chr8:145025665-145026699	37	0.07
INTS6;RP11-550E22.3	chr13:52026060-52027469	36	0.15
GATA2	chr3:128204974-128207502	36	0.09
EGR1	chr5:137799748-137803232	36	0.07
MIR22HG	chr17:1618274-1619657	35	0.13
CREBRF	chr5:172483522-172484503	35	0.17
KLF10;LOC927245	chr8:103667208-103669870	34	0.11
MKNK2	chr19:2049218-2050538	30	0.13
GDF15,MIR3189	chr19:18496944-18499711	29	0.0481
GLS,AC005540.3	chr2:191745573-191746911	28	0.0493
MGAT4B;SQSTM1	chr5:179232347-179234390	28	0.07
EPHA2	chr1:16470280-16472363	25	0.05
MLF2	chr12:6861862-6862934	25	0.1
ADRB2;SH3TC2	chr5:148205764-148206226	25	0.13
DUSP4	chr8:29206837-29208764	25	0.1
NR2F2	chr15:96876613-96877845	24	0.09
GDF15	chr19:18484671-18485286	24	0.23
IER5	chr1:181057847-181059221	20	0.0466
POLR2L,TSPAN4	chr11:842075-845608	20	0.06
RGS3	chr9:116357107-116357504	20	0.11
CCNG2	chr4:78078726-78079560	19	0.09
DUSP1,RP11-779O18.3	chr5:172197050-172198326	19	0.09
CTGF,RP11-69I8.3	chr6:132271017-132272665	19	0.05
COL27A1	chr9:116918938-116919662	14	0.15
CAPZB	chr1:19811402-19811842	13	0.15
B2M;PATL2	chr15:45003512-45004354	13	0.15
LNCTAM34A,MIR34AHG;RP3-510D11.2	chr1:9242207-9243467	12	0.08
FAM214A	chr15:52970760-52971685	11	0.13
UPP1	chr7:48128084-48129308	10	0.06
EPHA2	chr1:16459509-16460427	9	0.07
CHST2	chr3:142839128-142840919	9	0.05
GADD45A	chr1:68150859-68152502	8	0.0396
ZNF276	chr16:89788831-89789656	8	0.08
CCNL1	chr3:156877440-156877946	8	0.06
DUSP23	chr1:159750525-159751250	7	0.08
TNFRSF10D	chr8:23021015-23021793	7	0.07
PTBP3;MIR3134	chr9:115095217-115096275	7	0.1
RP11-442H21.2,DDIT4	chr10:74033406-74034758	6	0.0459
RAB11A	chr15:66161993-66162318	6	0.23
UTRN	chr6:144607118-144607632	6	0.1
CCND1	chr11:69458406-69459687	5	0.06
WNT5B,FBXL14	chr12:1702045-1703038	5	0.0201
CCNYL1	chr2:208576260-208577017	5	0.07
TNFRSF10D	chr8:23018425-23018981	5	0.09
SLC2A1	chr1:43423937-43424685	4	0.0481
AKIRIN2	chr6:88411467-88411923	3	0.0439
CITED2	chr6:139694764-139695627	3	0.0359
LRP11;RAET1E-AS1	chr6:150184776-150185445	3	0.05
VIM-AS1,VIM	chr10:17271095-17271668	2	0.05
RPS27L	chr15:63449371-63449946	1	0.0261
